# Identification of anthelmintic activity in a small chemical library through random screening using the worm *Caenorhabditis elegans* as a model helminth

**DOI:** 10.1101/2024.08.02.606330

**Authors:** Gemini Gajera, Vijay Kothari

## Abstract

Parasitic helminths contribute notably to the global infection burden, particularly in developing and underdeveloped nations. Anthelmintic agents currently available for therapeutic purpose are not many in number, and owing to development of resistance against them among parasitic worms, their utility spectrum is also shrinking. Hence, there is an urgent need for discovery of new anthelmintic compounds. This study subjected a small library of 181 compounds to a random screening for identification of compounds with anthelmintic activity against the model worm *Caenorhabditis elegans*. This screening effort identified 50 compounds capable of killing 100% of the worm population in less than 24 hours, at 25-50 ppm. Further investigation on these ‘hits’ is warranted to identify potential anthelmintic ‘leads’.
