## Supplementary File for "Identification of anthelmintic activity in a small chemical library through random screening using the worm *Caenorhabditis elegans* as a model helminth"

### Sheet: Table S1
Table S1. List of all compounds screened for anthelmintic activity against C. elegans
Sr. No.	Lab ID	Manufacturer's Code	Compound Name	Compound Formula	Molecular Weight	PubChem ID
1	N1	Z1526792053	5-bromo-N,4-dimethyl-N-[(1-methyl-1H-pyrazol-4-yl)methyl]pyridin-2-amine	C12H15BrN4	295.178	75514219
2	N2	Z802764748	6-{[(3,5-dimethylphenyl)(ethyl)amino]methyl}-1-methyl-1H,4H,5H-pyrazolo[3,4-d]pyrimidin-4-one	C17H21N5O	311.381	136051817
3	N3	Z1511548068	1-[(4,5-dimethyl-4H-1,2,4-triazol-3-yl)methyl]-6-methoxy-2,3,4,5-tetrahydro-1H-1-benzazepine	C16H22N4O	286.372	75432145
4	N4	Z954454636	4-({imidazo[2,1-b][1,3]thiazol-6-yl}methyl)-N-methyl-3,4-dihydro-2H-1,4-benzoxazine-2-carboxamide	C16H16N4O2S	328.388	51100444
5	N5	Z972752888	N-[2-(3,5-dimethylphenoxy)ethyl]-N-methylpyrido[2,3-b]pyrazin-6-amine	C18H20N4O	308.377	75418827
6	N6	Z1537369455	2-(3-methyl-1H-pyrazol-1-yl)-N-[(5-methylpyridin-2-yl)methyl]aniline	C17H18N4	278.351	84592296
7	N7	Z56864401	5-chloro-8-({5-methylimidazo[1,2-a]pyridin-2-yl}methoxy)quinoline	C18H14ClN3O	323.776	722284
8	N8	Z1626099769	6-[3-(4-phenyl-1H-1,2,3-triazol-1-yl)azetidin-1-yl]pyridine-3-carbonitrile	C17H14N6	302.333	75474147
9	N9	Z1166113790	3-{5-[4-(4-bromophenyl)oxan-4-yl]-1,2,4-oxadiazol-3-yl}pyridine	C18H16BrN3O2	386.242	53625623
10	N10	Z56944153	4-phenyl-1,5,6,10-tetraazatetracyclo[7.7.0.0^{2,6}.0^{11,16}]hexadeca-2,4,9,11,13,15-hexaene	C18H14N4	286.330	3302076
11	N11	Z1165357648	2-[1-(5-phenyl-1,3,4-oxadiazol-2-yl)-6-azaspiro[2.5]octan-6-yl]-1,3-benzoxazole	C22H20N4O2	372.419	56803870
12	N12	Z354334736	N-cyclopropyl-N-[(4-methylphenyl)methyl]thieno[3,2-d]pyrimidin-4-amine	C17H17N3S	295.401	122136271
13	N13	Z2177121342	1-{[1-(4-fluorophenyl)-1H-pyrazol-4-yl]methyl}-1,2,3,5-tetrahydro-4,1-benzoxazepine	C19H18FN3O	323.364	126808560
14	N14	Z1765101069	2-[1-(2,6-dimethylpyrimidin-4-yl)pyrrolidin-2-yl]-1-(thiophen-2-yl)ethan-1-ol	C16H21N3OS	303.422	121533222
15	N15	Z2094351482	2-methyl-6-{3-phenyl-octahydropyrano[4,3-b]pyrrol-1-yl}pyrazine	C18H21N3O	295.378	121561731
16	N16	Z1414604660	5-({imidazo[1,2-a]pyridin-3-yl}methyl)-2,3,4,5-tetrahydro-1H-1,5-benzodiazepin-2-one	C17H16N4O	292.335	71919705
17	N17	Z1052607496	1-[3-(3,4-dimethylphenoxy)propyl]-3-methyl-5-phenyl-1H-1,2,4-triazole	C20H23N3O	321.416	52878166
18	N18	Z110018576	N,5-dimethyl-N-{[2-(pyrrolidin-1-yl)phenyl]methyl}imidazo[1,2-a]pyridine-2-carboxamide	C21H24N4O	348.441	17411699
19	N19	Z161956388	4-methyl-5-({9-methyl-4-oxo-4H-pyrido[1,2-a]pyrimidin-2-yl}methyl)-2,3,4,5-tetrahydro-1H-1,5-benzodiazepin-2-one	C20H20N4O2	348.398	45799055
20	N20	Z1765033426	4-{4-[(1H-imidazol-2-yl)methyl]piperidin-1-yl}-2,6-dimethylpyrimidine		271.360	Not listed
21	N21	Z1462003105	2-cyclopropyl-5-[3-(4-methoxyphenyl)pyrrolidin-1-yl]-1,3,4-thiadiazole	C16H19N3OS	301.406	75384942
22	N22	Z1900851573	6-methoxy-3-(pyrazin-2-yl)-2,3,4,5-tetrahydro-1H-3-benzazepine	C15H17N3O	255.314	122139489
23	N23	Z1742733381	{1-[2-(2-methyl-1H-1,3-benzodiazol-1-yl)ethyl]-1H-imidazol-2-yl}(phenyl)methanol	C20H20N4O	332.399	86817095
24	N24	Z1632828351	4-(4-{[(2,4-dimethylphenyl)(methyl)amino]methyl}-1-methyl-1H-pyrazol-3-yl)benzonitrile	C21H22N4	330.426	86785822
25	N25	Z734239720	N-{3-[3-(3-fluorophenyl)-1H-pyrazol-5-yl]propyl}-N-methyl-1,3-benzoxazol-2-amine	C20H19FN4O	350.389	56797418
26	N26	Z1084021514	4-{6-ethylthieno[2,3-d]pyrimidin-4-yl}-1-methyl-2,3,4,5-tetrahydro-1H-1,4-benzodiazepine	C18H20N4S	324.443	71879598
27	N27	Z1611882500	1-benzyl-N-[1-(thiophen-3-yl)propan-2-yl]-1H-pyrazol-5-amine	C17H19N3S	297.417	86782955
28	N28	Z1681952610	N-({imidazo[1,2-a]pyrimidin-3-yl}methyl)-N-methyl-3-(methylsulfanyl)aniline	C15H16N4S	284.379	75506927
29	N29	Z1832204971	2-[({5,7-dimethylimidazo[1,2-a]pyrimidin-3-yl}methyl)(phenyl)amino]ethan-1-ol	C17H20N4O	296.366	99835018
30	N30	Z2034493837	5-fluoro-2-{4-[(1H-1,2,3-triazol-1-yl)methyl]piperidin-1-yl}pyridine	C13H16FN5	261.298	121557943
31	N31	Z1037455082	3-(1-{5H,6H,7H-cyclopenta[d]pyrimidin-4-yl}pyrrolidin-2-yl)-5-methyl-1,2-oxazole	C15H18N4O	270.329	51108330
32	N32	Z1863847680	2-chloro-4-[4-(6-methylpyridazin-3-yl)-1,4-diazepan-1-yl]benzonitrile	C17H18ClN5	327.811	121546160
33	N33	Z940779984	3-chloro-5-[4-(1H-pyrrol-1-yl)piperidin-1-yl]-1,2-thiazole-4-carbonitrile	C13H13ClN4S	292.787	71882290
34	N34	Z328694138	N-[1-(1-benzofuran-2-yl)ethyl]-N,5-dimethyl-[1,2,4]triazolo[1,5-a]pyrimidin-7-amine	C17H17N5O	307.349	42951295
35	N35	Z57684918	3-[3-(2-bromo-4,6-dimethylphenoxy)propyl]-3,4-dihydroquinazolin-4-one	C19H19BrN2O2	387.270	16614100
36	N36	Z397755956	4,6-dimethyl-2-[4-(4-methyl-1,3-thiazol-2-yl)piperazin-1-yl]pyrimidine	C14H19N5S	289.399	36785635
37	N37	Z1190350270	4-fluoro-2-[({1-[(pyridin-2-yl)methyl]-1H-imidazol-2-yl}sulfanyl)methyl]-1H-1,3-benzodiazole	C17H14FN5S	339.389	56789186
38	N38	Z1272396589	3-(3-methyl-1,2,4-oxadiazol-5-yl)-2-(3-methyl-3-phenylpiperidin-1-yl)pyridine	C20H22N4O	334.414	75422650
39	N39	Z1939154930	N,3-dimethyl-N-(2-phenoxyethyl)-[1,2]oxazolo[5,4-d]pyrimidin-4-amine	C15H16N4O2	284.313	126773809
40	N40	Z1320214890	2-{[4-(2,2,2-trifluoroethyl)-1,2,3,4-tetrahydroquinoxalin-1-yl]methyl}-3,4-dihydroquinazolin-4-one	C19H17F3N4O	374.359	136266461
41	N41	Z2370587222	1-[3-(difluoromethyl)-[1,2,4]triazolo[4,3-b]pyridazin-6-yl]-2,2-dimethyl-3-phenylpyrrolidine	C18H19F2N5	343.373	126819088
42	N42	Z244394766	N-[(4-ethyl-3,4-dihydro-2H-1,4-benzoxazin-2-yl)methyl]-N-methyl-1,3-benzoxazol-2-amine	C19H21N3O2	323.388	56807427
43	N43	Z425071952	1-(1,3-benzothiazol-2-yl)-N-methyl-N-[(1-phenyl-1H-pyrazol-4-yl)methyl]piperidine-3-carboxamide	C24H25N5OS	431.553	42962010
44	N44	Z1461940284	3-cyclopropyl-N-methyl-N-[(5-methylfuran-2-yl)methyl]-[1,2,4]triazolo[4,3-b]pyridazin-6-amine	C15H17N5O	283.328	75384895
45	N45	Z228055694	N-[2-phenyl-2-(2-phenyl-1H-indol-3-yl)ethyl]-3-(1H-1,2,4-triazol-1-yl)propanamide	C27H25N5O	435.520	47017924
46	N46	Z1498697342	N-[1-(6-ethylpyrimidin-4-yl)piperidin-4-yl]-2,5-dimethyl-1,3-thiazole-4-carboxamide	C17H23N5OS	345.462	121543105
47	N47	Z2017205408	8-(5-bromopyrimidin-2-yl)-3-(1-methyl-1H-pyrazol-5-yl)-8-azabicyclo[3.2.1]oct-2-ene	C15H16BrN5	346.225	121537717
48	N48	Z1367326602	4-[(2-phenylethyl)[2-(1H-1,2,4-triazol-1-yl)ethyl]amino]phenol	C18H20N4O	308.377	75377685
49	N49	Z805387830	2-(6-chloropyrazin-2-yl)-5,8-dimethoxy-1,2,3,4-tetrahydroisoquinolin-4-ol	C15H16ClN3O3	321.758	51112814
50	N50	Z1557056875	1-[6-ethyl-2-(pyridin-4-yl)pyrimidin-4-yl]-1,2,3,6-tetrahydropyridine-4-carbonitrile	C17H17N5	291.350	75396075
51	N51	Z1139214749	2-{2-[(1H-1,2,4-triazol-1-yl)methyl]piperidin-1-yl}-1,3-benzothiazole	C15H17N5S	299.393	72144394
52	N52	Z1607106826	1-cyclopropyl-3-{[2-(3-fluorophenoxy)ethyl](methyl)amino}-1,2-dihydropyrazin-2-one	C16H18FN3O2	303.331	75400991
53	N53	Z1911018298	3-chloro-2-[1-(2-phenylethyl)-1H,4H,5H,6H,7H-imidazo[4,5-c]pyridin-5-yl]pyridine-4-carbonitrile	C20H18ClN5	363.843	100711917
54	N54	Z1661482535	4-[2-(1-methyl-1H-pyrazol-4-yl)morpholin-4-yl]-3-(methylsulfanyl)quinoline	C18H20N4OS	340.442	86771371
55	N55	Z1823998167	7-fluoro-4-({6-methylimidazo[1,2-a]pyridin-3-yl}methyl)-3,4-dihydro-2H-1,4-benzoxazine	C17H16FN3O	297.326	86806784
56	N56	Z1654777250	2-[2-(3-{[3-(pyridin-4-yl)propyl]sulfanyl}-4H-1,2,4-triazol-4-yl)ethyl]pyridine	C17H19N5S	325.431	75454915
57	N57	Z1408657444	5-bromo-2-[4-(thiophen-2-yl)piperazin-1-yl]pyrimidine	C12H13BrN4S	325.227	122134624
58	N58	Z1343415755	3-chloro-N-methyl-N-[(1-phenyl-1H-pyrazol-4-yl)methyl]pyridin-4-amine	C16H15ClN4	298.770	72104974
59	N59	Z1247221759	N-(5-bromopyridin-2-yl)-2-methyl-5,6,7,8-tetrahydroquinazolin-5-amine	C14H15BrN4	319.199	75372891
60	N60	Z1576911624	4-(3-ethyl-1,2,4-thiadiazol-5-yl)-5-methyl-2-phenylmorpholine	C15H19N3OS	289.395	121545281
61	N61	Z2740017161	5-cyclopropyl-2-{1-[6-(propan-2-yl)pyrimidin-4-yl]azetidin-3-yl}pyrimidine	C17H21N5	295.382	126834698
62	N62	Z235529402	4-(1-{5-methyl-[1,2,4]triazolo[1,5-a]pyrimidin-7-yl}piperidin-4-yl)phenol	C17H19N5O	309.365	36730055
63	N63	Z1999535238	N,4-dimethyl-5-(5-methylthiophen-2-yl)-N-(1-phenylethyl)-4H-1,2,4-triazol-3-amine	C17H20N4S	312.432	119037850
64	N64	Z354282258	N-{3-[ethyl(phenyl)amino]propyl}-6-methylimidazo[2,1-b][1,3,4]thiadiazol-2-amine	C16H21N5S	315.436	33979059
65	N65	Z1874308288	4-(2-chlorophenyl)-1-(4-methylpyrimidin-2-yl)piperidin-4-ol	C16H18ClN3O	303.786	122139392
66	N66	Z1217940981	7-bromo-4-{1-cyclopropyl-1H,4H,5H,6H,7H-imidazo[4,5-c]pyridin-5-yl}quinoline	C18H17BrN4	369.258	75371951
67	N67	Z643773316	N-[(2,4-difluorophenyl)methyl]-N,2-dimethylpyrazolo[1,5-a]quinazolin-5-amine	C19H16F2N4	338.353	53537529
68	N68	Z56842761	2-(1,3-diphenyl-1H-pyrazol-4-yl)-3-[(pyridin-2-yl)methyl]-1,3-thiazolidin-4-one	C24H20N4OS	412.506	3588672
69	N69	Z1127125074	1-(4-fluorophenyl)-2-[methyl({5-propyl-[1,2,4]triazolo[1,5-a]pyrimidin-7-yl})amino]ethan-1-ol	C17H20FN5O	329.372	53546182
70	N70	Z1165357090	7-methyl-1-{10-methyl-7-thia-9,11-diazatricyclo[6.4.0.0^{2,6}]dodeca-1(12),2(6),8,10-tetraen-12-yl}-1,4-diazepan-5-one	C16H20N4OS	316.421	56784721
71	N71	Z1348401895	2-(3-cyclopropyl-1,2,4-thiadiazol-5-yl)-4-(1H-pyrazol-1-yl)-1,2,3,4-tetrahydroisoquinoline	C17H17N5S	323.415	75494681
72	N72	Z1979753549	3,5-dimethyl-1-propyl-4-({2H,4H,5H,6H,7H-pyrazolo[4,3-b]pyridin-4-yl}methyl)-1H-pyrazole	C15H23N5	273.376	100660838
73	N73	Z1908535836	2-{[(4-bromo-3-methylphenyl)methyl]amino}-1-methyl-1H-1,3-benzodiazole-4-carbonitrile	C17H15BrN4	355.231	100708786
74	N74	Z56811872	9-(3-methylthiophen-2-yl)-8,10,17-triazatetracyclo[8.7.0.0^{2,7}.0^{11,16}]heptadeca-1(17),2(7),3,5,11(16),12,14-heptaene	C19H15N3S	317.407	3462048
75	N75	Z2142877672	2-methyl-4-{3-[(2-methyl-1,3-thiazol-4-yl)methoxy]pyrrolidin-1-yl}pyridine	C15H19N3OS	289.395	126796649
76	N76	Z1270081935	4-methoxy-N-methyl-N-(1-phenylbutan-2-yl)pyrimidin-2-amine	C16H21N3O	271.357	71871514
77	N77	Z1661426674	2-cyclopentyl-N-methyl-N-[(pyridin-2-yl)methyl]pyrimidin-4-amine	C16H20N4	268.356	75455284
78	N78	Z2020722999	4-[4,5-bis(2-phenylethyl)-4H-1,2,4-triazol-3-yl]piperazin-2-one	C22H25N5O	375.466	119052049
79	N79	Z2582963692	4-[4-(5-fluoropyridin-3-yl)piperazin-1-yl]-2-(methoxymethyl)-6-methylpyrimidine	C16H20FN5O	317.361	125423946
80	N80	Z1139220275	1-(1-{5H,6H,7H-cyclopenta[d]pyrimidin-4-yl}azetidin-3-yl)-1H-pyrazole	C13H15N5	241.291	53565584
81	N81	Z1478308313	2-[benzyl({pyrido[2,3-b]pyrazin-6-yl})amino]-1-(furan-2-yl)ethan-1-ol	C20H18N4O2	346.382	75430738
82	N82	Z994882256	7-chloro-2-{[(2-hydroxypropyl)(phenyl)amino]methyl}-4H-pyrido[1,2-a]pyrimidin-4-one	C18H18ClN3O2	343.807	51106365
83	N83	Z1818000755	9-[(2-methylphenyl)methyl]-3,4,5,9-tetraazatricyclo[8.4.0.0^{3,7}]tetradeca-1(10),4,6,11,13-pentaene	C18H18N4	290.362	121569223
84	N84	Z955940262	1-{[1-(3-fluorophenyl)-1H-pyrazol-3-yl]methyl}-2,3-dihydro-1H-indole	C18H16FN3	293.338	71881467
85	N85	Z1188807506	N-ethyl-1-methyl-N-[(4-methylphenyl)(pyridin-3-yl)methyl]-1H-pyrazole-4-carboxamide	C20H22N4O	334.414	122137146
86	G1	Z30981775	N-(3-chloro-4-cyanophenyl)-2-[4-(2-chlorophenyl)piperazin-1-yl]acetamide	C19H18Cl2N4O	389.278	2100251
87	G2	Z65195564	2-[2-(3,4-dihydro-2H-1,5-benzodioxepin-7-yl)pyrrolidin-1-yl]-N-(4-fluorophenyl)acetamide	C21H23FN2O3	370.417	17497500
88	G3	Z212728858	2-{[4-(4-propoxybenzoyl)piperazin-1-yl]methyl}-3,4-dihydroquinazolin-4-one	C23H26N4O3	406.477	136019073
89	G4	Z221514312	2-[4-(4-phenylpiperazine-1-carbonyl)piperidin-1-yl]-1,3-benzoxazole	C23H26N4O2	390.478	25333627
90	G5	Z354444420	2-[2-(1,2,3,4-tetrahydroisoquinolin-2-yl)ethyl]-2H,3H-[1,2,4]triazolo[4,3-a]pyridin-3-one	C17H18N4O	294.351	42954882
91	G6	Z400859658	methyl 5-{[3-(1,3-benzoxazol-2-yl)piperidin-1-yl]methyl}-3-methylfuran-2-carboxylate	C20H22N2O4	354.399	45886710
92	G7	Z299619614	3-(phenylamino)-1-[4-(1,3-thiazol-2-yl)piperazin-1-yl]propan-1-one	C16H20N4OS	316.421	51076608
93	G8	Z926917134	N-[(1-benzyl-1H-pyrazol-4-yl)methyl]-3,4-dihydro-2H-1-benzopyran-4-amine hydrochloride	C20H22ClN3O	355.861	47010164
94	G9	Z955949446	2-(4-{[1-(3-fluorophenyl)-1H-pyrazol-3-yl]methyl}-1,4-diazepan-1-yl)-1-(pyrrolidin-1-yl)ethan-1-one	C21H28FN5O	385.478	71935069
95	G10	Z1426094174	[1-(3-bromo-4-methoxyphenyl)ethyl][(5-methylpyridin-2-yl)methyl]amine	C16H19BrN2O	335.238	75539664
96	G11	Z1625994950	methyl 4-{[4-(4-methylbenzoyl)piperazin-1-yl]methyl}-1H-pyrrole-2-carboxylate	C19H23N3O3	341.404	75518332
97	G12	Z1250668201	N-{1-[(1H-1,3-benzodiazol-2-yl)methyl]piperidin-4-yl}-3-(difluoromethoxy)benzamide	C21H22F2N4O2	400.421	86777812
98	G13	Z989721494	1-{[3-(4-chlorophenyl)-1,2-oxazol-5-yl]methyl}-4-(1-methyl-1H-pyrazol-5-yl)piperidine	C19H21ClN4O	356.849	100667054
99	G14	Z104586200	1-[4-(2-methoxyphenyl)piperazin-1-yl]-2-[methyl(phenyl)amino]ethan-1-one	C20H25N3O2	339.431	8241234
100	G15	Z1896945496	1-(4-fluorophenyl)-3-{1-[(3-methoxy-4-methylphenyl)methyl]piperidin-4-yl}urea	C21H26FN3O2	371.448	119050072
101	G16	Z740067852	1-({6-chloroimidazo[1,2-a]pyridin-2-yl}methyl)-4-(5-methylthiophene-2-carbonyl)piperazine	C18H19ClN4OS	374.887	47064516
102	G17	Z1082829664	2-[4-(2,5-dimethylphenoxy)piperidin-1-yl]-N-(pyridin-3-yl)acetamide	C20H25N3O2	339.431	51135865
103	G18	Z1084397894	2-(1-methyl-2,3,4,5-tetrahydro-1H-1,4-benzodiazepin-4-yl)-N-(1,3,5-trimethyl-1H-pyrazol-4-yl)acetamide	C18H25N5O	327.424	53570170
104	G19	Z1212781307	N-{1-[2-(4-ethylphenyl)ethyl]piperidin-4-yl}-1-methyl-1H-pyrazole-4-carboxamide	C20H28N4O	340.462	56791313
105	G20	Z241931598	1-[(4-cyano-2-fluorophenyl)methyl]-N-(5-methyl-1,2-oxazol-3-yl)piperidine-4-carboxamide	C18H19FN4O2	342.367	32743075
106	G21	Z1080685796	6-[1-({[1-(2-hydroxyethyl)-3,5-dimethyl-1H-pyrazol-4-yl]methyl}amino)ethyl]-1,2,3,4-tetrahydroquinolin-2-one hydrochloride	C19H27ClN4O2	378.896	47617575
107	G22	Z1262446645	methyl 1-[1-({imidazo[1,2-a]pyridin-3-yl}methyl)piperidin-4-yl]-1H-pyrrole-2-carboxylate	C19H22N4O2	338.403	71873709
108	G23	Z1415906953	N-(3-fluorophenyl)-2-{4-[1-(4-hydroxy-6-methylpyrimidin-2-yl)ethyl]piperazin-1-yl}propanamide	C20H26FN5O2	387.451	136231938
109	G24	Z991005820	4-({[(3-oxo-3,4-dihydroquinoxalin-2-yl)methyl](propyl)amino}methyl)benzonitrile	C20H20N4O	332.399	86774534
110	G25	Z130191792	1-{1-[2-(4-acetyl-3,5-dimethyl-1H-pyrrol-2-yl)-2-oxoethyl]piperidin-4-yl}-2,3-dihydro-1H-1,3-benzodiazol-2-one	C22H26N4O3	394.466	9450455
111	G26	Z105310536	N-(3-bromo-4-methylphenyl)-2-{1-methyl-1H,2H,3H,4H-pyrrolo[1,2-a]pyrazin-2-yl}acetamide	C17H20BrN3O	362.264	17469264
112	G27	Z991009968	1-[4-(4-fluorophenyl)piperazin-1-yl]-2-{5H,6H,7H,8H-imidazo[1,2-a]pyrazin-7-yl}ethan-1-one	C18H22FN5O	343.398	86774596
113	G28	Z102814326	[2-(2-methoxy-5-methylphenyl)ethyl][(2-phenyl-2H-1,2,3-triazol-4-yl)methyl]amine	C19H22N4O	322.404	8851263
114	G29	Z52740722	4-{2-[4-(2-phenoxyethyl)piperazin-1-yl]propanamido}benzamide	C22H28N4O3	396.482	16266558
115	G30	Z196076630	1-({7-chloro-4-oxo-4H-pyrido[1,2-a]pyrimidin-2-yl}methyl)-N-phenylpiperidine-3-carboxamide	C21H21ClN4O2	396.870	18125294
116	G31	Z57052975	2-{[2-(dimethylamino)-2-phenylethyl]amino}-N-(3-fluoro-4-methylphenyl)acetamide; oxalic acid	C21H26FN3O5	419.446	16246086
117	G32	Z2436905648	(2R)-2-methyl-4-(5-methyl-1H-pyrazole-3-carbonyl)-1-[2-(3-methylpyridin-4-yl)ethyl]piperazine	C18H25N5O	327.424	138001282
118	G33	Z106911468	2-{[1-(3,4-dihydro-2H-1,5-benzodioxepin-7-yl)-2-methylpropyl]amino}-N-(5-methyl-1,2-oxazol-3-yl)acetamide	C19H25N3O4	359.419	17506266
119	G34	Z1217399392	N-[1-(1-phenylethyl)piperidin-4-yl]indolizine-2-carboxamide	C22H25N3O	347.453	126779988
120	G35	Z729867922	N-[2-({5-methylimidazo[1,2-a]pyridin-2-yl}methyl)-1,2,3,4-tetrahydroisoquinolin-5-yl]acetamide	C20H22N4O	334.414	71939672
121	G36	Z990493794	N-(5-chloropyridin-2-yl)-1-[(1-ethyl-1H-imidazol-2-yl)methyl]piperidine-4-carboxamide	C17H22ClN5O	347.842	51104657
122	G37	Z2036909608	2-{3-methyl-4-oxo-3H,4H,5H,6H,7H,8H-pyrido[3,4-d]pyrimidin-7-yl}-N-(2,4,6-trimethylphenyl)acetamide	C19H24N4O2	340.419	100765307
123	G38	Z89293640	6-chloro-2-[4-(diphenylmethyl)piperazine-1-carbonyl]-4H-chromen-4-one	C27H23ClN2O3	458.936	23605545
124	G39	Z1332352764	2-{4-[1-(pyridin-2-yl)ethyl]piperazine-1-carbonyl}-1H-indole	C20H22N4O	334.414	136512338
125	G40	Z3480644988	N-(2-{[(2-chloro-5-hydroxyphenyl)methyl](methyl)amino}propyl)-1-ethyl-1H-pyrrole-2-carboxamide	C18H24ClN3O2	349.855	Not listed
126	G41	Z650877888	2-({[1-(2-chlorophenyl)ethyl](methyl)amino}methyl)-4H-pyrido[1,2-a]pyrimidin-4-one	C18H18ClN3O	327.808	47057126
127	G42	Z961312656	N-{1-[(2,3-dihydro-1,4-benzodioxin-5-yl)methyl]piperidin-4-yl}-4-methyl-1,3-thiazole-5-carboxamide	C19H23N3O3S	373.469	49448407
128	G43	Z90623639	[(2-butyl-1-benzofuran-3-yl)methyl]({[1,2,4]triazolo[4,3-a]pyridin-3-yl}methyl)amine	C20H22N4O	334.414	47009098
129	G44	Z1169074483	3-{4-[(1-methyl-1H-imidazol-2-yl)methyl]piperazin-1-yl}-1-phenylpyrrolidin-2-one	C19H25N5O	339.434	121528088
130	G45	Z2208342824	(3S,4R)-1-[2-(4-oxo-3,4-dihydroquinazolin-2-yl)ethyl]-4-phenylpyrrolidine-3-carbonitrile	C21H20N4O	344.409	137873383
131	G46	Z44599754	4-[(1,3-benzothiazol-2-yl)methyl]-N-(4-fluorophenyl)piperazine-1-carboxamide	C19H19FN4OS	370.443	17416320
132	G47	Z2996734799	2-{[4-(2,3-dimethylphenyl)-1,2,3,6-tetrahydropyridin-1-yl]methyl}-1,3-oxazole-4-carboxylic acid	C18H20N2O3	312.363	138021503
133	G48	Z147056328	7-{[4-(5-bromo-2-fluorobenzoyl)piperazin-1-yl]methyl}-5H-[1,3]thiazolo[3,2-a]pyrimidin-5-one	C18H16BrFN4O2S	451.312	42920622
134	G49	Z1171728251	N-[(1,4-dimethylpiperazin-2-yl)methyl]-5-methyl-2-phenyl-1,3-oxazole-4-carboxamide	C18H24N4O2	328.408	53586427
135	G50	Z1139434605	2-{3-methyl-5H,6H,7H,8H-[1,2,4]triazolo[4,3-a]pyrazin-7-yl}-1-(3-phenyl-4,5-dihydro-1H-pyrazol-1-yl)ethan-1-one	C17H20N6O	324.380	53576067
136	G51	Z364541138	N-[2-(1,2,3,4-tetrahydroisoquinolin-2-yl)butyl]pyridine-2-carboxamide	C19H23N3O	309.405	45878695
137	G52	Z238829562	methyl 2-{[4-(1H-indol-3-yl)piperidin-1-yl]methyl}furan-3-carboxylate	C20H22N2O3	338.400	40135547
138	G53	Z1139229674	1-(2,3-dihydro-1H-indol-1-yl)-2-{5H,6H,7H,8H-pyrido[3,4-d]pyrimidin-7-yl}ethan-1-one	C17H18N4O	294.351	53570799
139	G54	Z52993934	2-({[1-(2,3-dihydro-1,4-benzodioxin-6-yl)ethyl]amino}methyl)-3,4-dihydroquinazolin-4-one	C19H19N3O3	337.372	135775996
140	G55	Z394150106	1-(6-methylpyridine-2-carbonyl)-4-[(thiophen-2-yl)methyl]-1,4-diazepane	C17H21N3OS	315.433	35384642
141	G56	Z1185918928	[2-(1H-1,3-benzodiazol-1-yl)ethyl][1-(4-bromophenyl)ethyl]amine	C17H18BrN3	344.248	71876443
142	G57	Z46420586	N-(2,3-dimethylphenyl)-2-{methyl[2-(pyridin-4-yl)ethyl]amino}acetamide	C18H23N3O	297.394	17401544
143	G58	Z46476391	1-(2,3-dihydro-1,4-benzodioxine-2-carbonyl)-4-{[5-(furan-2-yl)-1,3,4-oxadiazol-2-yl]methyl}piperazine	C20H20N4O5	396.396	42914177
144	G59	Z1760011829	1-(3-fluoro-4-methylbenzoyl)-N-methyl-N-[(pyrimidin-2-yl)methyl]pyrrolidin-3-amine	C18H21FN4O	328.383	128999728
145	G60	Z1298837774	N,N-dimethyl-2-{[4-(pyrazine-2-carbonyl)piperazin-1-yl]methyl}aniline	C18H23N5O	325.408	75375171
146	G61	Z1912460119	2-{3-bromo-5H,6H,7H,8H-imidazo[1,2-a]pyrazin-7-yl}-N-(2-phenylpropyl)propanamide	C18H23BrN4O	391.305	119036481
147	G62	Z1757891890	N-[(4-{[1-({6-methylimidazo[1,2-a]pyridin-3-yl}methyl)pyrrolidin-3-yl]oxy}pyridin-2-yl)methyl]acetamide	C21H25N5O2	379.455	137866116
148	G63	Z324745286	2-{3-[methyl({[4-(trifluoromethoxy)phenyl]methyl})amino]propyl}-2,3-dihydro-1H-isoindole-1,3-dione	C20H19F3N2O3	392.371	45872856
149	G64	Z2396502728	3-{4-[(1-cyclopentyl-1H-pyrazol-5-yl)methyl]piperazin-1-yl}oxolane-3-carboxylic acid	C18H28N4O3	348.439	137866381
150	G65	Z2721873427	3-(2-{2-tert-butyl-5H,6H,7H,8H-pyrido[4,3-d]pyrimidin-6-yl}ethoxy)benzoic acid	C20H25N3O3	355.430	136555481
151	G66	Z1994302045	2-methoxy-4-({[1-(pyridine-4-carbonyl)pyrrolidin-3-yl]amino}methyl)benzonitrile	C19H20N4O2	336.387	137850529
152	G67	Z1568338932	3-({3-[(morpholin-4-yl)methyl]piperidin-1-yl}methyl)quinolin-2-ol	C20H27N3O2	341.447	Not listed
153	G68	Z1584184614	2-{2-[4-(2,2-difluoroethyl)-1,4-diazepan-1-yl]ethyl}-2,3-dihydro-1H-isoindole-1,3-dione	C17H21F2N3O2	337.364	122138587
154	G69	Z2215634871	6-({1-phenyl-1H,4H,5H,6H,7H-[1,2,3]triazolo[4,5-c]pyridin-5-yl}methyl)-5-oxaspiro[2.4]heptan-4-one	C18H20N4O2	324.377	137864917
155	G70	Z2351626153	1-[2-({[1-(3-fluorophenyl)-3-methyl-1H-pyrazol-4-yl]methyl}amino)propyl]pyrrolidin-2-one	C18H23FN4O	330.399	137997783
156	G71	Z90556724	[2-(dimethylamino)-2-(furan-2-yl)ethyl][(3-methyl-1-phenyl-1H-pyrazol-4-yl)methyl]amine	C19H24N4O	324.420	Not listed
157	G72	Z2732441096	N-(1-benzyl-4-methylpiperidin-3-yl)-6-methyl-4-oxo-1,4-dihydropyridine-3-carboxamide	C20H25N3O2	339.431	126830322
158	G73	Z2504626564	[2-(4-fluoro-2-methylphenyl)ethyl](1-{imidazo[1,2-a]pyridin-2-yl}ethyl)amine	C18H20FN3	297.369	136551322
159	G74	Z2936915390	dimethyl[({1-[(5-phenyl-1,3-oxazol-2-yl)methyl]piperidin-4-yl}methyl)imino]-??-sulfanone	C18H25N3O2S	347.475	136562060
160	G75	Z2047442057	1-(3-{1-[({5H,6H,7H,8H-imidazo[1,2-a]pyridin-3-yl}methyl)amino]ethyl}phenyl)pyrrolidin-2-one	C20H26N4O	338.446	126808609
161	G76	Z1232726459	2-{2-[4-(3-methoxybenzoyl)-1,4-diazepan-1-yl]ethyl}-1-methyl-1H-1,3-benzodiazole	C23H28N4O2	392.494	119041891
162	G77	Z125796648	N-(2,4-dimethylphenyl)-2-(4-{[1,2,4]triazolo[4,3-a]pyridin-3-yl}piperidin-1-yl)propanamide	C22H27N5O	377.482	119040990
163	G78	Z1522173585	N-{1-[(3,5-dimethoxyphenyl)methyl]pyrrolidin-3-yl}-3-methyl-2-oxo-2,3-dihydro-1,3-benzoxazole-7-carboxamide	C22H25N3O5	411.451	138994323
164	G79	Z1994314456	1-(4-{[(5-chloro-1-methyl-1H-imidazol-2-yl)methyl]amino}-1,2,3,4-tetrahydroquinolin-1-yl)ethan-1-one	C16H19ClN4O	318.801	137865522
165	G80	Z2999234257	2-(4-{[4-(3,5-dimethylphenyl)piperidin-1-yl]methyl}-1H-1,2,3-triazol-1-yl)acetic acid	C18H24N4O2	328.408	Not listed
166	G81	Z1272067625	[(2H-1,3-benzodioxol-4-yl)methyl]({1-[3-(3-fluorophenyl)-1,2,4-oxadiazol-5-yl]ethyl})amine	C18H16FN3O3	341.336	Not listed
167	G82	Z1119610673	1-[1-(3-methoxyphenyl)ethyl]-4-(3-methyl-1,2-oxazole-5-carbonyl)piperazine	C18H23N3O3	329.393	146085811
168	G83	Z3826822203	3-(2-{[2-(4-methylphenyl)cyclopentyl]amino}ethyl)-3,4-dihydroquinazolin-4-one	C22H25N3O	347.453	145901549
169	G84	Z1903319810	2-(6-methoxy-2,3,4,5-tetrahydro-1H-3-benzazepin-3-yl)-N-(pyrimidin-2-yl)propanamide	C18H22N4O2	326.392	136537519
170	G85	Z2369149772	1-(2-aminoethyl)-N-(3,4-dichlorophenyl)piperidine-4-carboxamide	C14H19Cl2N3O	316.226	121831654
171	G86	Z1269285686	1-{3-methyl-4-[({7-methylimidazo[1,2-a]pyridin-3-yl}methyl)amino]piperidin-1-yl}ethan-1-one	C17H24N4O	300.398	71927566
172	G87	Z2900814427	3-({methyl[(2-methylnaphthalen-1-yl)methyl]amino}methyl)-5H,6H,7H,8H-[1,2,4]triazolo[4,3-a]pyrazin-8-one	C19H21N5O	335.402	145879599
173	G88	Z85487734	N-[2-(4-benzylpiperazin-1-yl)ethyl]pyridine-4-carboxamide	C19H24N4O	324.420	39303046
174	G89	Z163953560	methyl[(1-phenyl-1H-pyrazol-4-yl)methyl](2-phenylethyl)amine	C19H21N3	291.390	53537284
175	G90	Z1420680671	4-{[(2,2-dimethyl-3,4-dihydro-2H-1-benzopyran-4-yl)amino]methyl}-1,5-dimethyl-2-phenyl-2,3-dihydro-1H-pyrazol-3-one	C23H27N3O2	377.479	132291704
176	G91	Z2161442409	2-[2-(5-methyl-1H-1,3-benzodiazol-2-yl)pyrrolidin-1-yl]-N-(1-phenylethyl)acetamide	C22H26N4O	362.468	121566850
177	G92	Z86141505	[(6-bromo-2H-1,3-benzodioxol-5-yl)methyl][2-(pyridin-2-yl)ethyl]amine	C15H15BrN2O2	335.195	17460496
178	G93	Z1759864327	methyl({[1-(2-methyl-1H-pyrrole-3-carbonyl)pyrrolidin-3-yl]methyl})[(pyridin-3-yl)methyl]amine	C18H24N4O	312.409	128970166
179	G94	Z2275232885	1-{[5-(propan-2-yl)-1,3,4-oxadiazol-2-yl]methyl}-1,2,5,6-tetrahydro-3,3'-bipyridine	C16H20N4O	284.356	Not listed
180	G95	Z2755041952	2-{2-[methyl({2-[methyl(2-methylpyrimidin-4-yl)amino]ethyl})amino]ethyl}-2,3-dihydro-1H-isoindole-1,3-dione	C19H23N5O2	353.418	126832823
181	G96	Z2483074855	2-{[4-(2-bromophenyl)piperidin-1-yl]methyl}pyridine-3-carboxylic acid	C18H19BrN2O2	375.259	136550710
